# Multimodal reference brain atlas of adult *Danionella cerebrum*

**DOI:** 10.64898/2026.03.09.710483

**Authors:** Mykola Kadobianskyi, Jörg Henninger, Daniil Markov, Antonia Groneberg, Johannes Veith, Marc Renz, Kutay Deniz Atabay, Peter W. Reddien, Leonard Maler, Benjamin Judkewitz

## Abstract

Mechanistic accounts of brain function require a common coordinate system in which structural, molecular and functional data can be integrated and compared across individuals. The teleost genus Danionella is unique among vertebrates in retaining lifelong transparency, allowing non-invasive, cellular-resolution functional imaging across the entire adult brain. A reference atlas in this model would therefore provide a strong foundation for causal and comparative circuit studies. Here we present an integrated anatomical, molecular and functional reference brain for adult *Danionella cerebrum* as a standardised atlas resource. Using a transgenic nuclear fluorescence marker, whole-mount tissue clearing and high-resolution two-photon microscopy, we generated an average reference brain from 21 adult fish to create a common coordinate system. Whole-mount in situ hybridisation for 29 neuronal markers, complemented by tract annotation from structural imaging and tracer injections, enabled us to segment 203 neuroanatomical regions. We found pronounced sex differences in telencephalic, cerebellar and hindbrain nuclei, revealing sexually dimorphic organisation across multiple brain regions. All data and segmentations are made openly accessible, providing a community resource for studies of circuit function, molecular makeup and sexual dimorphism in an optically accessible adult vertebrate brain.
