## Supplementary Table 1 for "Multimodal reference brain atlas of adult *Danionella cerebrum*"

Annotation ID	Abbreviations	Full name	Target sequence	Notes
DT07338	adcyap1a	pituitary adenylate cyclase-activating polypeptide a	AGTACTGGGAAAATGAAGACGAACGACAACACCAACCACATCCGAGCGACTACCATCTGAGGGAAGAATTACACCCTGAGAAGTTTCCGGAGAAACATTCGGAGAAAAGAGGAGAGCAGAGATGACGAGCAGCAAATCGACACTTGCCTTCCTCATCTATGGGCTCCTGGCACAATATATCATCTGTTCCCCTCTGGCTTACCCAAGCATTAGAATGGAGACAGCAGGATTCGACGAGGAGGGAAACTCATTAACAGATGTAACGTTTGACAGTGATCAGATTACCATACGAAGCTCACCAACAGTCACCGAAGATACTTACACATTATTCAGTCCTCCCTCCAAAAGGCTTGAAAGGCATGCAGATGGGATGTTTAACAAAGCCTACAGGAAAGCACT…	Used as a mix of adcyap1a and adcyap1b probes
DT10354	adcyap1b	pituitary adenylate cyclase-activating polypeptide b	CTCAAGTCAAAGTTGGTTAAAAAAAAAGTCGCAAAAATGGTCCTTTCTTCCAAAATTGAATTTAGGGGAAAAGTTCTATTTGAGATGCATATGTGTGGTTCATCGATGAGGAAGGAACTGTACTATTATTTCCCGGGAGGAAGGGTCGATGACGTCTATAGCATACTTAATGTGTCTAACTGAAAAAAGCCTAGACTCCCTATTCATGGATAAAAATCCGAGGTAATCGGAGCTTTGCAGATAATAAAAAAAAAGTTTTCGAAAAGGATATGCGGACAATCGAGAGCTGTTGATTTCACCGCGGTTTTGTTGGCAAAAGTGATTTTGTTATTGGCTATTGTATAAAAGTGCAGAGCTTGAACCGAGCGCGCAAGCAAAGGACGGTGGCGCTTGAGGGAA…	Used as a mix of adcyap1a and adcyap1b probes
DT17164	ar	androgen receptor	TTGTTCTGTTCTCCAGCTCGTAAGCTCAGGAAGATCGGACAGATGAAAGGGCCAGAGGAGGTCGGCCCTGCTCAAGGCCCATCAGAGTCATTACAGTGCCTGTCGCCCAAACCCAACCTGACGTTCCACTCTCAGCGGATCTTGCTGAACATCCTGGAGGCCATCGAGCCGGAGGTGGTGAACGCGGGGCATGATCACGCTCAGCCTGACTCAGCGGCCGCTCTGCTCTCCAGCCTTAACGAGCTGGGAGAGAGGCAGCTTGTCAAGGTGGTGAAGTGGGCTAAAGGACTTCCAGGTTTCCGTAACCTGCATGTGGATGATCAGATGACGGTCATACAGCACACCTGGATGGGGGTGATGGTCTTCGCTCTGGGTTGGAGGTCCTACAAGAACGCCAAC…	Gene is fragmented between DT17164 and DT22555, probes mix both
DT16257	avp	arginine vasopressin	CGAGATGTCTGACTCTCTGCTGTTCGCTTTCCTGGTGAGTGTTCTCACACTCTCAGCGCTTTCATCCGCCTGTTACATCCAGAACTGCCCTCGAGGAGGAAAGAGAGAGCAACCAGAGCCCATCAGAGAGTGTATGTCGTGTGGCCCCGGTCTCTCGGGGCGTTGTTTCGGCCCTGGAATCTGCTGTTCCAAAGCTCTGGGCTGTTTCATGAGGAGCCCCGACACACTCGTCTGTGTGCAGGAGGATCAGCGGCCCGGTGCGTGCGAGCCAGCACATACACCATGTGGAGAGAGAGGGCGCTGTGCTGCCCCGGGGCTCTGCTGCGATGCCGNNNNCTGAAGAGCTTCTCGGGAGAAACTCTACTGCGTCTGCTGCAACTCGCCCAGCGCAGGCACTCC…	Contains NNNN, probes jump over unknown sequence
DT03557	cart2	cocaine- and amphetamine-regulated transcript 2	TAAAAGCGTGCAAGGCTCCCGAGATGCTTATTTGCGTGGAAACATTGTTAAGAGACGTGTCTCGGCGTTGCGCGCTCAGGTGCCAAAGCCCCGTGTTTCCAGGACCATGGAGAGCTCCAGAGTGAGGACGCGCGTGGCCGTGTGCGCGCTACTGCTCTGTTTGCTGACCGTATCCCGAGCCAGCGACTCCGAGCCGGACCCCGAGCTGGAGTTGGACACACGAGCCATCAGAGACTTCTACCCCAAAGACCCCAACCTGACGAGCGAGAAGCAGCTCCTCGGGGCTCTGCAAGACGTTCTGGAGAAGCTGCAGACGAAAAGAATTCCACCCTGGGAGAAGAAGTTCGGTCAGGTTCCCATGTGTGATCTGGGCGAGCAGTGCGCCATCAGGAAAGGCTC…
DT36256	chata	choline O-acetyltransferase a	ATGAGGAGAGAGGTGGGCTGTCAGTCAGACGCTGTGGAGCGAATGGACTTTCAGAGGGAGGAGTCTAAGAAAGACATACTCAACAAAGACTATGGCATCTTGGGCCTTCCGAAGCTGCCGGTCCCCCCCTTGCAACAAACATTGGACATGTACCTGAAGTGCATGAGGCACCTCATCACAGAGGACCAATTCACAAAGACCAAATCTATTGTGGAGAAGTTTGCCGCACCTGGTGGAGTGGGAGAAGTTCTGCAGAAAAAGTTACTCGAGAGAAGGGAGCAAAAGGCCAATTGGGTGTATGACTACTGGCTTGAAGACATGTATCTGAACAACAGATTAGCGCTTCCTGTGAACTCCAGTCCTGTCATGGTCTTTCCTAAGCAGAACTTCAGGTGTCAG…
DT09708	dbh	dopamine beta-hydroxylase	CAAAAGCTGAGGAACCGGAGATGAACAAATCTCTTTAGAAAATAGTGGTGATGCGACTGCTGAGCAGAGATCTGCGTCTTCAGGACATCTCTCTCATGTATCTCACGATTTTAGCCACAGTAGTGGTGCTCCTGGTGGCCTCGTACCAGGCTCCCATGGCTGAGAACAGAGTTCCCCTTGCTTTTCATGTCCCCCTGGACCCAGCTGGACAGCTGGAACTGTCCTGGAACATCAGCTACCCTACGCAAGAGGTCTATCTGGAGGTAAGGGTCAAAGATCTCCAGCATGGTCTGGTTCTCGGACTAACTGATCGAGGAGAGCCCACCAACGCTGATCTGGTTCTGCTTTGGAATGATGGCCACAAATCGTACTTTGGGGATGCCTGGAGTGACAATGAAG…
DT19081	ddc	dopa decarboxylase	GTTCCCCTGTCTCGTCCAAACCTCTTTCTTTCCCTGAATTCGCCTTCGGCTTCTCTCAGTTCACCGAGGTTGGGATGATGGATCCCACAGAGTTCCGAAGACGTGGAAAGGAGATGGTGGATTATGTGGCTGATTATTTAGAGAACATTGAGAAGAGGCAGGTTTACCCTGATGTCGAGCCAGGGTATCTGAGGTCTCTGATTCCCAATGAGGCTCCAGAGGAACCAGAGAGCTACGAGGATGTGATCAGGGATGTAGAAAGAGTGATAATGCCAGGGATCACTCACTGGCACAGTCCATACTTCTATGCTTACTTCCCTACTGCAAACTCATTTCCTTCGATGCTGGCCGACATGCTGTGTGGAGCCATTGGATGCATTGGCTTCTCATGGGCTGCAA…
DT14643	emx1	empty spiracles homeobox 1	AGATGGCCCTCCAGTTTCAACTCTGATTTTTCTCTCCTGATTTCTGCACCAGAGGACAGATGGATTACTCTGACTGAAGTAGGAGCTTATGTTTCTCCTGTAACTTGTCAGTCTTCAAAGAGATGTCTTTCTGAAGAAAACGCGGCCACTGCTGGACCTCTGACAGGTGAGGTGAGGTGAGGAGAGCCTCCTCTGCTGGACTACCGACGGCATCATCACGGACAATGTTCTCCACAGCGGGAAAACGCTGTTTCACCATCGAGTCTCTGGTCGCGAAGGAAAGCAGCCCGCTGACCCCGGAAGACCCGATCCGCCCCACCGCCCTGAGCTACACGGCGAGCGCCGACAGCTTCCTGAGCGGGTACCAAAGCCCGGTGACCCGCGCGCTCTACCCAAATC…
DT18790	emx3	empty spiracles homeobox 3	TCTGAGTAATCCAGCACCTCTCTCCCGACTGCAGGAGCCGAAAGAACCGCGTCGAGTCATGGATTGCCGAGGGACTATATAAAACTGCGTTCTGCATCTTTTCTTTCTGAGTGAAACTGTACTTTTTTAAAAACCGCCCGAGTTGCCCAGCTTTTGTTCCATAATGTTCCAGCATAGTAAGAAGTGCTTCACGATCGAATCTCTTGTCGGAAAAGACTCGAATTCCTCCAGTGCTGCTGCGGATGAACCCATTAGACCCACGGCTCTGAGGTTCACCGAACCCATCCACTCGTCCCCCTTCGGGAGCTGCTTTCAGAACTCAGGGCGGACTCTGTACTGCAGCAGCCCCGAGATGATGTTCAGTGACCCGGCCAGTCACCCCAGCAGCCCCGGCCTGAC…
DT03121	eomesa	eomesodermin homolog a	CGCGGACACCCGAAACCCCGCCCCTCAGCAGATCTCATATATAAAGTGTGTGAAGCTCTTCTGTCACTCACAGATCAAAGCTTGAAGACCCCGCGGAGGAATCACTTCAGAGGCCGAGCTGCGGCGCGCACGGATCCGCGTTGTGATCCCCCGTCTACCGATCTCCGCTGATTCCCCGGTGCCCGTTCCTCCGAATAATGCAGCTGGAAAGCCTCCTTCCTGGCGCATCCGTGAACTTACCCAAAACGTTCTACAACCTGTCCTCGTCCTCCGAGAGCGCCAACACCAGCCCCGCGGCGGCGCACATCGATTACCAGGACATGGACCGGACGGAACCAGAGCAAACCTCCGGTGCCAAGAAGTTCCTGAGTGGCGGTAGCGCGCTGATGGAGGAGGCTG…
DT30198	gad1b	glutamate decarboxylase 1b	CTCACCCAGTTTTCCCACTCCCACGATGTTTTGACGCGCATGTATAAATATTAAATTACTCCGGCTATTAAACTTCATGTGTCTGATGGGTTAAGTTCGTTCAAAATCACAATCTCGAGAGAAAAATCGGGATTTAAAGCGGGATTAAAAACAGCACAAGTTCATTTTGGATGTTCTCCTGTCGCCCTTTGAAGGATAACCCCCGAAACAAGAATTACCGCTGGATGGATGTGTATGTTCTTCTGCTCTGCTCTGGTTTCCCAATGTCAAGTGCCTGAGCGCAGCGTCGCGCGGAGGGAACATCTTTGCATCACTCGTGTGCCATTTTAAGCAGGATTTTACTGTGACACCTGTGACTCCGGAAGGGGGCTTTTTCTTCCGTCTGAAAACATCGAGGTG…
DT13475	galn	galanin / GMAP prepropeptide	AAAGACGTCATAGGTGAGGCTTCACCTTTCAATAAAAGGCTTCCACGGAGTCCCAGCTCCTCAGAGGACCGGGAGCCGAAGAAGCGGGAATATTTCTCTCTCCAAAGAACAATTGATACTCAGGTTCATAACGCCTCTGTGATCTTTCAGATGAACAGGTGCGTCGGAGGAGTTTGCCTCTCACTCATTGTGTGTGCTTTCCTCACGGAAACACTCGGGATGGTGATTGCGGCTAAAGAGAAGAGAGGATGGACCCTCAACAGTGCTGGATATCTCCTCGGTCCTCGTCGTATTGATCACCTTATACAGATTAAGGATTCTCCCAGTGCAAGGGGGAGAGAGGATCTGCTCGGTCAATATGCCATAGATTCTCACCGGAGCCTTAACGACAAGCACGGA…
DT15699	gbx2	gastrulation brain homeobox 2	TTCTCCGGGAGATGATCACAACTGATTCGGCGATTTGGAACGAATTATGGTACAATTTATCGGGTCGAAATGATACAAAAGGGACAAGTACCTAGAAATAAGTCAAAGAAGAGGATATGCGTGAGCTTGTTCTGTCTCAGACATTTCTGAGCCTTTTCTTTGAAAATACACTCGAAATTGAGAAGAAACGGAGCCACCGTATTGAGAGTTGTCTGCACTGAGTCGTTCGGAGGATTGTGTCCGTGTCCAGCAGTGAGATCATCACCCGAGCAGCGCAGGGGAGACTTCTACTCCCGACGAGCCACACCACTGGAGAAGTGTCCACAGAAGATCTTATGAGTGCAGCGTTCAGCTCTCCGTTCATGATGATGCAGCGTCCGGTGGGAAGCACCACTGCGT…
DT25894	isl1a	ISL LIM homeobox 1a	GATCTCAACTCACACCCCTCAGTCTAATCGCAAGCATCTTTATTCTGGGAAGTCCTGCAACACCTCGAACCCTCGGCCACTTACCCACCTCCACAGATCTAAACACGGGCACCAAGGGCCTTCTGTCCGGTTTTAAAGTGGACCTAACACCGCCTTACTTTCTTGACATGGGAGACATGGGGGATCCACCAAAAAAAAAGCGTCTGATCTCGCTGTGTGTGGGCTGTGGGAATCAGATCCATGACCAGTACATCCTGCGCGTGTCTCCGGACCTGGAGTGGCACGCGGCGTGTCTGAAATGCGCTGAGTGCAACCAGTATCTCGACGAGTCCTGTACGTGTTTCGTCCGGGATGGCAAGACGTACTGTAAACGGGACTACATCAGGTTATACGGGATCA…
DT07178	nmbb	neuromedin Bb	CGCCTCTGGTGTACACTGATACCGTCACCAAAGGATAAAGACACGGAGACACCGGCGGCGTTTAGAGATGCCCAGATTAACTGTTGCCAGTTTCTGTAACTGTGGATTTCTCGCATTGCTGATGTTCTCTTTTCACTTTTCCAAATCGTCCTCGGTGAGCCTTGACATGACTGAACTGAGGAACAAAGTGTCAAAGATCAAAGTCAATCCTCGAGGGAATTTATGGGCAACAGGTCATTTCATGGGGAAGAAAAGCGTCGTGGACGATGCGCACTCGGGCAGCGAGCAAGACTCCACGATGGAAGCCGTGGAGGCAGCACTGAAAGCCGGCCAGCAGCTGCAGAGGCTCGAGCCCGCGGATCTCAACCGGGAGATGCGGAAGATCGCTCTCCAGACGCG…
DT05479	npy	neuropeptide Y	CAGTCATCAAACAAGTGCCATCAGGACCACCTTGCTGAGATTATGCATTCAAACACGAGGATGTGGTCGAGCTGGGCAGCGTGCGCGCTCCTGCTGTTCGTCTGCTTGGTCGCGCTGACAGACGCCTATCCAACGAAACCCAACAACCCCGGTGAGGACGCGCCAGCAGAGGAGCTCGCCAAGTATTATTCTGCTCTCAGACACTACATCAACCTCATCACACGGCAGAGGTATGGCAAAAGATCAAGCGCGGACACTTTATTTTCAGACATTCTGATTGGTGAAGCAGAGTCCCATCCCCAGAGCAGATTAGAAGATCTCTTGATGTTGTGATTCCAGCTTTACATTGAGCCAGTCACATCCATGCGTTCTCCAGATCTTACAAAACTCAAGCGTTCT…
DT10176	nts	neurotensin	ATGGAGAATGCTCTTATATACCAGGTGGAATGGAGCCCACCATACCTCAGTTCATGTCGACAAAGCCAGAAGGAGGACAGACGAGAGCTTGGATACGAAAGCCAGGAGGGAGAATCCAGCAAACTGCAGGACGTTTCTCTCCATCTCCATCGCAACTCTGTCTCTCTTCATTTAATGACCTTTAACCTTATGGACTTGGGCACAGATTTGTTGTGTAAAAATTGTGGGACTTCTAGCAAAATGCAGATGCAGCTGACCTTTGCTATTCTCTTAATTTTAGTGTCTAACGGACTTTGTTCAGACATAGACCAGGGAAAAAGGACAATAGAGGAAGAGGTACTGAGAAGTCTCCTCACTTCAAAGGCGAAGTCAAGCAAGCCTCTGATGCCCCTCTGGCAG…
DT31251	oxt	oxytocin	TATAACATCACGCATCAGAGAGGTATATAAGATTCTGTGGGAAGCTAGAAAATGAACAACTGCTCACATTCTGAACCGTTTCTTCACACGTCTAAATCCGGCTTCGAGGATCACAGAAATGTCTGGAGGTTTGCTGTCAGTGTTTGGTTGTCTGTATCTTCTGTCTATCTGTTCAGCCTGTTATATCTCAAACTGTCCCATCGGGGGCAAAAGAGCCACTCAGGACTGGCCTGCTCGACAGTGCATGTCCTGTGGGCCTGGGGATCGGGGCCATTGTTTTGGGCCCAGTGTCTGCTGTGGGGATGGCATTGGCTGCCTGGTTGGGTCTCCAGAAACTCTGCGCTmGTCAGGAGGAGGATTTCCTTCCATCTCCATGTGACTCTGGTGGAAAGTCATGCG…	Annotated as isotocin-neurophysin
DT03243	pdyn	prodynorphin	GAGCGAACCGCGCATGGATGCAGAGTGAGTCTAACAGGAGAAACCAGGAGAACACAAGTTTGAGCCCTGCAGCTTCCCCAAGTGATTGCCTTGACGCTTGGAGAACAAGAAGCTCTTGGTAAAATCAAGGAACCGGTGCAGATGATGGAGTGGTTTGTTTTGGTGCTGATGCTGAGCTTGCCGAGCCTGAGTCAGGCGGACTGCTCCGCGCAATGTCTGAGGTGCGCCCAGCACATGCCCGACCTGGACTCAGCCCTCAGCCGACTGACTTGTACTTTAGAGTGTGAAGGAGCTGGTGGATCTTCTAGTGCCACAGAAAAATGTGGAAATGCTGCACAGGCGGCTTCAGAGGAACTGGGAAACGCAGACGAAGAGCGAAACGCAAGAATCGCCAACGAC…
DT09345	penka	proenkephalin a	GGAGTTTCTCCTCGAGCTGTGGGAGAAGATAGGAGGCGACAGACGCTTCAGCATCACCGAGAAGCGACTGGTTTCATCAGCTCCTACTGGTTCCTCTCAGAACTCACTCGGAGCGCACTACCCAAGGAAACTACACACGGCTCATGGCGGTGACTGTGACCTGCTGCTGGGCTCTGGCTCTGAGCGCCTGCCTCGTGCTCACGGTCCGAGCGGAATGCGACAGAGACTGCGCTCTCTGCCTCTACCGGCTGCTGCGTACGGACACCGACGCTGACACCGACACACCGGCCTGCACATTAGAATGTGAAGGGACCGTTGACTCCCGGAAAATTGAAATCTGTAAAAACATCATCACTGAAGAGGATCGCTATTCCATCGACAACCTCAAGCAAGAACAAC…
DT15874	pomca	proopiomelanocortin a	ATGAAAGGTAAGGTTTTAGCGGGTAATTTCCCAAGAGAAGCATCAGATCCACCTGATCTTTCCGTCCTCGAGGGGCTTCGGCATCTATATAAGAGAGCAGAGCTCATTCAAACGGAGCCACGCATTCGAATGCTCGGTGCATCCTGGCTTGTGGCTGCAGCAGTTTTGTGTTTGAACGGTCCATCTGCAAAGGCACGCTGTTCGGATCCGATAGGATGCTTAAGCATTGAATCTACTGAGCAGAAATTGCAGTGCATTAGACAATGCAGATTTGAGCGAGAATCCTCCAGAGTTTCTCCATCTGAAGACCAGAGGATTGAAGAACAGCTGGAGGAAGGCTCTCTTAGAATTCTCTTATCTGCTCTGTCTCCACTCTCCAACGAGCTCGACATCACTCCT…
DT11321	prl	prolactin	AAAAGAGGAAAGAAGATCTTAGCAAGAACGTAAAAAGAAAAGAGAGAACGATGCTTCAAGGACTGAAACTATTCTTTCCCGTGAGTCTTCTGATGTGTACATTTGTCTCCATCAATGGTGTACCCCTGAATGATTTGCTGGAGAGAGCGTCTCAACTTTCAGACAAACTTCACTCGCTCAGCACGTCTCTCACCAATGACCTGGTGCGTCTGTCCTCCGCTGTTCCTAGCTTCAAAGGACTCTCACTTTCCTCCTGTTGGAAGGATTATGATGCCACGCCCATCAATGTGCCACACGTCCTCTCTTCCAATCCCCAACGACAAAGACCAAGCCCTGAAAGTACCGGATGCCTCATGGACGCCTCCTGGGGAGGTGTTCCAGGCATGTCCCACTGGGAGG…
DT13615	pth2	parathyroid hormone 2	ATGGTTTTACTGTTGCCTCCTCGTCCTGCCTTGTGCTTCTTAGTCCTTTCGGCTGTGACTCTGATGACTTCAGCATTCCCACAGCCTCATCTACGACCACTGCAAAGCAACCTCCCAGCAATGGATAGAGAGGAATCCAAAGGAGATCAGTGGGAGGTACTTTATCCGGCCATCTCGTTGCGTGATTGGAGTATCCAGATGCTCACCGCACCTGATTTTCATCCACCAAAGGCGGGGACAGATCAACTGGTGGTGGACGATTGGCTCCCGCTCAGCCAATCACAGATGGCGGAGGAGTTGGTGAAAGGTTGGCCTGGTGATTTGGCTTCACGTCTTGGTCGCCAACAGAAGAGAAACATAGTAGTGGCTGATGATGCTGCATTTAGAGAGAAGAGTAAG…
DT15481	pyya	peptide YYa	GTCGATGTGTTTGGTGGGGGGGCTTTTATCATTTCCACCCCTCGTGTCGTGTTCAGCCCTCTATATAAAGCACGGGAGGCGCGAGAAGAAGAGATCCGAGAGTGGACAGTTTGTTATTCGTGAAAGACTCCCTCACAACACTTCAGGAGGAGCGAAAAGACTTTTGGAGCAAGAAACTCAAAAGTTCCACTCAAGACAAAGCGCTTAAAACCCTCACCTGCTAAAAATGGCGGTCATGTTGAAACCCTGGAGCGTAGTTGCCACTGTGCTCATCTGTGTACTGCTGTGTCTCGGCAGCATTGTGGATGCGTATCCGCCAAAGCCAGAGAACCCTGGGGACGACGCACCCCCAGAGGAGCTGGCCAAATACTACACCGCTCTGAGACACTACATCAACCT…
DT36037	rln3a	relaxin 3a	AATCCAGCATCACAGGTGTCTGTGGTTTCCCAGTCAGTGCCAGTGTTACCACTAATCGATGATGTGGAAGAGTGTGTGCATCGCTCTGTGTCTGCTGCTGGCCAGCGTGAAGGCTCTGGACGCCGGTCCCTCGTATGGAGTGAAGCTGTGCGGTAGGGAGTTCATCCGAGCTGTTATCTTCACCTGTGGAGGATCCCGATGGAAACGCTCGCTCACGAACACTGATGAAGTCCTCGACTTATTCAACTCGTATGACAACACTGCCGCCGACGTCTCTGTGCTGTACGGCTCAGCGTCCTCTTCCCAGCTTGCACCTGACTCAAACCTCTCACCCCTGGCTCAGGCCGAAGCAGACGGAACGGTGTTCAGGAGACCTGCGCGCTCGCTCATCTCAGAGGA…
DT11801	serta / slc6a4a	serotonin transporter a / solute carrier family 6 member 4a	ATGGAAATGAAAGAGCCAATGATGAAGCAGGAAGAGCGGGAAAAAGTGCTGCAGTCACAAGAGAATGGTAGACTGGTTCCAGAAAATACTGCTGTAAAGGATCAGAAATCCAGCTCCGGGCCGGAACAGGTCTCCAATGGCTATCCCAATACAACCCAACAAGCTTTGGGAACTGGGGCAGACAGGGTCAACCCACCTGGAACATTTAGAACTCTGATGGTGCAGCAGACAAGCTTGGATCCACCAAGGGAGACCTGGAGCAAAAAGATGGACTTCTTGTTGTCGGTCATTGGGTATGCTGTGGACTTGGGCAACGTGTGGCGATTTCCCTACATCTGCTACCAAAACGGAGGGGGTGCCTTTCTCTTGCCGTACCTTCTGATGGCTGTGTTTGGGGGT…
DT03298	dat / slc6a3	dopamine transporter / solute carrier family 6 member 3	CTCTCTCTCTGTTACCCCCTCCCTCTCTCTCTTTCTCTGTCTCACCCCGTCTGTCTCTCTGTCCATCAGGAGTGAAGAGTCTTCTTCTGGAGAACCTGCGGCTTGCAGACTCAAGAAAATCTGCAGTTTTTAGTCTCCTCCTCCATCCCTCCATCATGCTGAGGGCGGTGTCGTCCTCTATCGGCCCAGCAGGGGCTCCTGTTAGTGGGGGGAATGCAGGGGGAGGCTCTGGCCCCCGGGAGGTGGAGCTGGTTCTGCTGAAGGAGCAGAATGGGGTTCAGGTGACAGCCACCAGCCTAAGTTGCCCTGGGGGACCCCCATCTGGCCAAACTCCTGCCTCCGGACAACAGCGACAGACGTGGGCCAAGAAGATTGACTTCTTGCTCTCCGTCATTGGTT…
DT28285	tac1	tachykinin precursor 1	TTGTATTGATTTGAGGCGTACGTCGGATAAGTTGTCGCCTCCCTGTTGCTTCGCTATAAAGCGGAGCGCGAGAGAGAGGCAGCGCGGTCAGGAGAGAGAGGGAGGAAGCGTTACATCCCGAGTGGAGCAGCACATCTAAGAGAACACTACAAAGAACACGACGTTTAACTCGCCTCTTACACTTTACATCGCTCCGGGAAAGCAAGAAAGAAAGTTATTTGGAGCAACATGAAATTTATTTTACCGGCTCTAGCCATTTTTCTTGTTTTGTGTGAAGTTTTTGGAGAAGAAGTGGGTCCGAAGGAAGACCTTGATTACTGGACTGCTAACAATCAGATACAGGATGAGTGGCTTCAGGAGGATCCATTCAGGGAGATACTGAGACGTATGACGAGGAAA…
DT10256	vglut2a / slc17a6a	vesicular glutamate transporter 2a / solute carrier family 17 member 6a	CATTCATTCAAACGCTCCTGAAAGTATCATTTTCTGCACGTGAGAAATAACTCTGATCATCTGAAACTAGATGAAAAAAAAACGTGCGATTGGAAAGTAAAGATAGTCCGCCCTCTGTTCCCCCTCCCCGAACCGTGCGCGGCTCTGGCGGGTTGGCGGCGGGCGGGATGCGCACTGCTGGTTGGCGCAGGAGCGCGGTGGCGGGAGCTCAGCTTGTGAACGCGATACCGTCGCTGACCTTGGTGCTGAAACCCGTCCTCCGTTAAAATAGGGGAAAGTGCAAGAAAAGGAGAATTGACACTTTATTATTATATATATATATTTTTTTGACAATTCAATTTTTTGTTTGTTACTCTTAATTTGTATTTATTTTCTCAACACACCGAACATTGCTTTAAC…
DT14565	vipa	vasoactive intestinal peptide a	ATCTGATTGTCTTCCTCTCTCATGGAAAGTATTGAGATATATAAAACGAGACAAGGCTGAGACTATTCAAAGAGACACAAGACCACAAAAAGGAACTTAAACCCCTCCTTGAGACTTTGGGAGATTTGACTGGAGGTATTTGAGCACCGAACAGCGCGAGAACCCCACATCTCTACAGCACATGTGTAAAGCAATGCTCGTGAGGAACGGCTCTCAGCTTTTGCTCTTCATTACTCTATCCAGTGTTTTATATGCCCGGACCTTAAGTTTACCCTTCGCCTCCATGAGAGATACCAGACACGCTGACGGGCTCTTCACAAGTGGGTACAGTAAACTTCTGGGACAGTTATCTGCCAGACGGTACCTGGAGTCATTGATTGGAAAGCGTGTCAGTGATGA…
