## Supplementary Table 2 for "Multimodal reference brain atlas of adult *Danionella cerebrum*"

ID	Abbreviation	Label name	Annotation note	Reference in the paper
0		Clear Label
1	A	anterior thalamic nucleus	Based on AZBA between molecularly identified VM and CP
2	AC	anterior cerebellar tract	Negative contrast based on AZBA
3	ALLN	anterior lateral line nerves
4	AON	anterior octaval nucleus
5	APN	accessory pretectal nucleus
6	ATN	anterior tuberal nucleus	Ventral to ZL, partially through expression of isl1	Lozano et al., 2023
7	BSTa	bed nucleus of the stria terminalis, anterior division	Based on AZBA in relation to other nuclei
8	BSTm	bed nucleus of the stria terminalis, medial division	Based on AZBA in relation to other nuclei, as part of Vs
9	BSTpd	bed nucleus of the stria terminalis, posterior division	Based on AZBA in relation to other nuclei
10	C	central canal
11	Cans	ansulate commissure	Confocal reflectance
12	Cantd	anterior commissure, dorsal part	Olfactory bulb tracing and negative contrast
13	Cantv	anterior commissure, ventral part	Olfactory bulb tracing and negative contrast
14	CC	cerebellar crest
15	CCe-g	cerebellar corpus, granular layer
16	CCe-m	cerebellar corpus, molecular layer
17	Ccer	cerebellar commissure	Negative contrast
18	Cgus	commissure of the secondary gustatory nuclei	Confocal reflectance imaging and negative contrast
19	Chab	habenular commissure	Negative contrast
20	Chor	horizontal commissure	Negative contrast
21	CIL	central nucleus of the inferior lobe	Based on AZBA, uncertain borders
22	Cinf	commissura infima of Haller
23	CM	mammillary body	Based on AZBA, uncertain borders
24	CO/OT	optic chiasm / optic tract
25	CON	caudal octavolateralis nucleus
26	CP	central posterior thalamic nucleus	gbx2 expression, confirmed with auditory stimulation	Fig. 4, Supplementary Fig. 2c, Mallika et al., 2015
27	CPN	central pretectal nucleus
28	CPop	supraoptic commissure	Negative contrast
29	Cpost	posterior commissure	Negative contrast
30	Ctec	tectal commissure	Based on AZBA
31	Ctub	commissure of the posterior tuberculum	Negative contrast
32	Cven	ventral rhombencephalic commisure	Confocal reflectance and AZBA
33	DAO	dorsal accessory optic nucleus
34	Dc	central zone of dorsal telencephalon area	Based on exclusion from Dm, Dl and Dp
35	DH	dorsal horn
36	DIL	diffuse nucleus of the inferior lobe
37	DiV	Diencephalic ventricle
38	DIV	trochlear decussation
39	Dl	lateral zone of dorsal telencephalon	Cytoarchitecture, eomesa stain and by exclusion from Dp	Supplementary Fig. 2d, Anneser et al., 2024
40	Dm	medial zone of dorsal telencephalon	Expression of emx3, negative eomesa, cytoarchitecture	Supplementary Fig. 2d, Anneser et al., 2024
41	DON	descending octaval nucleus	Cytoarchitecture, auditory cells
42	DOT	dorsomedial optic tract	Negative contrast
43	Dp	posterior zone of dorsal telencephalon area	Olfactory bulb injection and expression of emx1	Supplementary Fig. 2d, Anneser et al., 2024
44	DP	dorsal posterior thalamic nucleus	Exclusion from CP, similarity to AZBA
45	DR	dorsal root
46	DTN	dorsal tegmental nucleus	Based on AZBA and borders to EW and rPAG
47	DV	descending trigeminal root	Negative contrast and confocal reflectance, partially uncertain
48	E	epiphysis	Based on AZBA, missing clearly from the template due to skin removal
49	ECL	external cellular layer of olfactory bulb
50	EG	granular eminence
51	EmTl	lateral thalamic eminence
52	EmTm	medial thalamic eminence
53	EmTr	rostral thalamic eminence
54	ENd	entopeduncular nucleus, dorsal part
55	ENv	entopeduncular nucleus, ventral part
56	EW	Edinger-Westphal nucleus	Based on AZBA and nmbb expression, tentative visual responses, partially uncertain	Supplementary Fig. 2b, Burnell et al., 2008, Priest et al., 2023
57	Flv	ventral part of lateral funiculus
58	FR	habenulo-interpeduncular tract	Negative contrast
59	Fv	ventral funiculus
60	GC	central grey	Based on AZBA as part of the PAG, extended by connection to rPAG	Spikol et al., 2023
61	GL	glomerular layer of olfactory bulb
62	Had	dorsal habenular nucleus
63	Hav	ventral habenular nucleus
64	Hc	caudal zone of periventricular hypothalamus
65	Hd	dorsal zone of periventricular hypothalamus
66	Hv	ventral zone of periventricular hypothalamus
67	I	Intermediate thalamic nucleus
68	IAF	inner arcuate fibers
69	ICL	internal cellular layer of olfactory bulb
70	IMRF	intermediate reticular formation
71	IN	Intermediate nucleus
72	IO	inferior olive
73	IR	inferior raphe	Based on AZBA with partial expression of serta
74	IRF	inferior reticular formation
75	LC	locus coeruleus	Based on expression of dbh
76	LCa	caudal lobe of cerebellum
77	LFB	lateral forebrain bundle
78	LH	lateral hypothalamic nucleus
79	LLF	lateral longitudinal fascicle	Confocal reflectance
80	LOT	lateral olfactory tract	Negative contrast
81	LR	lateral recess of diencephalic ventricle
82	LRN	lateral reticular nucleus
83	MAC	Mauntner cell	Cellular contrast (large nucleus)
84	MaON	magnocellular octaval nucleus
85	MFB	medial forebrain bundle
86	MFN	medial funicular nucleus
87	MLF	medial longitudinal fascicle	Confocal reflectance, negative contrast, spinal backfill	Supplementary Fig. 3a
88	MON	medial octavolateralis nucleus
89	MOT	medial olfactory tract	Spinal backfill, npy expression	Gaikwad et al, 2004
90	NC	commissural nucleus of Cajal
91	NDV	nucleus of the descending trigeminal root
92	NI	isthmic nucleus	Cytoarchitecture, confirmed by expression of adcyap1	Supplementary Fig. 2a, Hu et al., 2002
93	NIn	interpeduncular nucleus
94	NLL	nucleus of the lateral lemniscus
95	nLOT-a	nucleus of the lateral olfactory tract, anterior part	Based on AZBA, borders between the parts uncertain
96	nLOT-m	nucleus of the lateral olfactory tract, medial part	Based on AZBA, borders between the parts uncertain
97	nLOT-p	nucleus of the lateral olfactory tract, posterior part	Based on AZBA, borders between the parts uncertain
98	NLV	nucleus lateralis valvulae	Based on AZBA, exact borders with the GC / PAG are uncertain
99	NMLF	nucleus of the medial longitudinal fascicle	Spinal backfill	Supplementary Fig. 3a
100	NR	red nucleus
101	OENc	octavolateralis efferent neurons, caudal part	chata expression	Supplementary Fig. 2a
102	OENr	octavolateralis efferent neurons, rostral part	chata expression	Supplementary Fig. 2a
103	P	posterior thalamic nucleus
104	PC	posterior cerebellar tract	Negative contrast
105	PCN	paracommissural nucleus
106	PGa	anterior preglomerular nucleus
107	PGc	caudal preglomerular nucleus
108	PGl	lateral preglomerular nucleus
109	PGm	medial preglomerular nucleus
110	PGZ	periventricular grey zone of optic tectum
111	PL	perilemniscal nucleus
112	PLLN	posterior lateral line nerves
113	PM	magnocellular preoptic nucleus	Based on expression of avp, oxt, galn, exact division with PMg uncertain	Supplementary Fig. 2c, Eaton et al., 2008, Goodson, 2008
114	PMg	gigantocellular part of magnocellular preoptic nucleus	Based on expression of avp, oxt, galn, exact division with PM uncertain	Supplementary Fig. 2c, Eaton et al., 2008, Goodson, 2008
115	PO	posterior pretectal nucleus
116	POF	primary olfactory fiber layer
117	PON	posterior octaval nucleus
118	PPa	parvocellular preoptic nucleus, anterior part	Based on expression of galn	Supplementary Fig. 2c, Eaton et al., 2008, Goodson, 2008
119	PPd	periventricular pretectal nucleus, dorsal part	Very thin nucleus between TL and thalamus, uncertain
120	PPp	parvocellular preoptic nucleus, posterior part	Posterior to PPa, border with TPp approximately based on oxt	Supplementary Fig. 2c, Eaton et al., 2008, Goodson, 2008; Penalva-Tena et al., 2025
121	PPv	periventricular pretectal nucleus, ventral part	Very thin nucleus between TL and thalamus, uncertain
122	PR	posterior recess of diencephalic ventricle
123	PSm	magnocellular superficial pretectal nucleus
124	PSp	parvocellular superficial pretectal nucleus
125	PTN	posterior tuberal nucleus
126	PVO	paraventricular organ	Based on AZBA and dopamine expression (slc6a3)
127	R	rostrolateral nucleus	Based on AZBA, uncertain
128	RT	rostral tegmental nucleus
129	RV	rhombencephalic ventricle
130	SC	suprachiasmatic nucleus	Cytoarchitectural border with PPp
131	SCO	subcommissural organ
132	SD	dorsal sac	Based on AZBA, missing clearly from the template due to skin removal
133	SG	subglomerular nucleus
134	SGN	secondary gustatory nucleus
135	SGT	secondary gustatory tract	Negative contrast
136	SO	secondary octaval population
137	SR	superior raphe	Expression of ddc and serta	Supplementary Fig. 2a
138	SRF	superior reticular formation
139	SRN	superior reticular nucleus
140	T	tangential nucleus
141	TBS	bulbo-spinal tract	Negative contrast, confocal reflectance
142	TelV	telencephalic ventricles
143	TeO	Optic tectum
144	TeV	tectal ventricle
145	TGN	tertiary gustatory nucleus
146	TL	Torus longitudinalis
147	TLa	Torus lateralis
148	TMCa	anterior mesencephalo-cerebellar tract	Negative contrast, confocal reflectance
149	TMCp	posterior mesencephalo-cerebellar tract	Negative contrast, confocal reflectance
150	TPM	pretecto-mammillary tract	Negative contrast
151	TPp	periventricular nucleus of posterior tuberculum	Based on AZBA, expression of slc6a3
152	TS	Torus semicircularis, not split into nuclei	Not split into TSc and TSvl due to uncertain borders
154	TTB	tecto-bulbar tract	Confocal reflectance
155	TTBc	crossed tecto-bulbar tract
156	TTBr	uncrossed tecto-bulbar tract
157	TVS	vestibulo-spinal tract	Negative contrast
158	Val-g	lateral division of valvula cerebelli, granular layer
159	Val-m	lateral division of valvula cerebelli, molecular layer
160	Vam-g	medial division of valvula cerebelli, granular layer
161	Vam-m	medial division of valvula cerebelli, molecular layer
162	VAO	ventral accessory optic nucleus
163	Vas	vascular lacuna of area postrema	Based on blood vessel autofluorescence
164	Vc	central nucleus of ventral telencephalon area	Exclusion from other subpallial nuclei, full extent uncertain
165	Vd-dd	dorsal zone of ventral telencephalon	Based on AZBA, penka + tac1, expression, borders between three Vd divisions cytoarchitectural and partially uncertain	Supplementary Fig. 2d, Tibi et al., 2023
166	Vd-vd	ventral zone of ventral telencephalon	Based on AZBA, penka + tac1 expression, borders between three Vd divisions cytoarchitectural and partially uncertain	Supplementary Fig. 2d, Tibi et al., 2023
167	Vdd	dorsal most zone of ventral telencephalon	Based on AZBA, penka + tac1 expression, borders between three Vd divisions cytoarchitectural and partially uncertain	Supplementary Fig. 2d, Tibi et al., 2023
168	Vl	lateral nucleus of ventral telencephalon area
169	VL	ventrolateral thalamic nucleus
170	VM	ventromedial thalamic nucleus	Based on AZBA and on vip and nts expression	Supplementary Fig. 2c, Bello et al., 1994, Hiraki-Kajiyama et al., 2024
171	VOT	ventrolateral optic tract
172	Vp	postcommisural nucleus of ventral telencephalon area	Dorsal and posterior to Vs, exact borders uncertain
173	Vs	supracomissural nucleus of ventral telencephalon area	Immediately ventral to the emx3 expressing Dm
174	Vv	ventral nucleus of ventral telencephalon area	Olfactory fibers, cytoarchitecture based on AZBA	Supplementary Fig. 2d
175	ZL	zona limitans	Based on AZBA, likely partially ATN and Hd/Hv
176	III	oculomotor nerve
177	IIIm	oculomotor nucleus	chata staining	Supplementary Fig. 2a
178	IV	trochlear nerve
179	IVm	trochlear nucleus
180	V	trigeminal nerve
181	Vmd	trigeminal motor nucleus, dorsal part	chata and isl1 staining	Supplementary Fig. 2a
182	Vmn	mesencephalic nucleus of the trigeminal nerve
183	Vmv	trigeminal motor nucleus, ventral part	chata and isl1 staining, exact border with the superior reticular formation SRF unclear	Supplementary Fig. 2a
184	Vmvr	ventral trigeminal motor root
185	Vsm	primary sensory trigeminal nucleus
186	Vsr	sensory root of the trigeminal nerve
187	VImc	caudal abducens nerve motor nucleus	chata staining
188	VImr	rostral abducens nerve motor nucleus	chata staining
189	VIILo	facial lobe
190	VIIm	facial motor nucleus
191	VIImr	facial motor root
192	VIIs	sensory root of the facial nerve
193	VIII	octaval nerve
194	IXLo	glossopharyngeal lobe	partially based on ar staining	Pérez et al., 1996
195	IXm	glossopharyngeal nerve motor nucleus
196	X	vagal nerve
197	XLo	vagal lobe
198	Xm	vagal motor nucleus
201	NInc	nucleus incertus	Based on combined rln3a and nmbb expression and cytoarchitecture, not in AZBA	Supplementary Fig. 2b, Spikol et al., 2023
202	PAGr	rostral periaqueducal grey, genetically defined	Based on rln3a expression, not in AZBA	Supplementary Fig. 2b, Spikol et al., 2023
203	Pit	Pituitary	Based on pomca expression, ventral-most area, not in AZBA	To et al., 2007
900	RemD	remaining diencephalon
901	RemM	remaining mesencephalon
902	RemR	remaining rhombencephalon
903	RemSC	remaining spinal cord
904	RemT	remaining telencephalon
1006	MPN	medial pretoral nucleus	Based on cytoarchitecture rostral to the TS, not in AZBA	Northcutt, 2006, Yamamoto and Ito, 2005
1002	SV	saccus vasculosus	Based on cytoarchitecture, not in AZBA	Nakane et al., 2013
